# FET fusion oncoproteins disrupt physiologic DNA repair and create a targetable opportunity for ATR inhibitor therapy

**DOI:** 10.1101/2023.04.30.538578

**Authors:** Shruti Menon, Daniel Gracilla, Marcus R. Breese, Yone Phar Lin, Filemon Dela Cruz, Tamar Feinberg, Elisa de Stanchina, Ana-Florina Galic, Hannah Allegakoen, Shruthi Perati, Nicholas Wen, Ann Heslin, Max A. Horlbeck, Jonathan Weissman, E. Alejandro Sweet-Cordero, Trever G. Bivona, Asmin Tulpule

**Author notes:** Correspondence to: Asmin Tulpule MD PhD. Denotes equal contribution (Shruti Menon, Daniel Gracilla).

## Abstract

In cancers with genetic loss of specific DNA damage response (DDR) genes (i.e., BRCA1/2 tumor suppressor mutations), synthetic lethal targeting of compensatory DDR pathways has translated into clinical benefit for patients. Whether and how growth-promoting oncogenes might also create tumor-specific vulnerabilities within DDR networks is not well understood. Here we focus on Ewing sarcoma, a FET fusion oncoprotein (EWSR1-FLI1) driven pediatric bone tumor, as a model for the class of FET rearranged cancers. Native FET family members are among the earliest factors recruited to DNA double-strand breaks (DSBs), though the function of both native FET proteins and FET fusion oncoproteins in DNA repair remains to be defined. We discover that EWSR1-FLI1 and other FET fusion oncoproteins are recruited to DNA DSBs and impair the activation and downstream signaling of the DNA damage sensor ATM. In multiple FET rearranged cancers, we establish the compensatory ATR signaling axis as a collateral dependency and therapeutic target using patient-derived xenograft models. In summary, we describe how oncogenes can disrupt physiologic DNA repair and provide the preclinical rationale for specifically testing ATR inhibitors in FET rearranged cancers as part of ongoing early phase clinical trials.

---

The DNA damage response (DDR) is a tightly regulated and redundant network that tailors specific repair complexes to address a diverse set of genotoxic insults^1^. In cancer, oncogene-induced hyper-proliferation and replication stress activate the DDR which can trigger senescence or cell death programs^2,3^. Thus, the physiologic DDR represents an important barrier to oncogenic transformation and genetic loss of tumor-suppressive DDR pathways or downstream effectors are frequent cooperating events in cancer (e.g., ATM or p53 mutations)^4,5^. Loss of these DDR genes can also create collateral dependencies and therapeutic opportunities in specific cancers as exemplified by the use of poly-ADP ribose polymerase (PARP) inhibitors to target defective homologous recombination (HR) repair in BRCA1/2 mutant breast and ovarian cancers^6,7^. Outside of HR deficient cancers, while multiple synthetic lethal DDR dependencies have been described (e.g., oncogene-induced replication stress and ATR^3^), the clinical benefit of DDR-targeting therapies is less established and the mechanisms underlying many of these aberrant DDR dependencies remain to be defined^8^. More generally, whether and how oncogenes themselves regulate physiologic DNA repair to create functional defects or dependencies within DDR networks is poorly understood.

The FET family of intrinsically disordered proteins (FUS, EWSR1, TAF15) are frequent 5’ oncogenic transcription factor (TF) fusion partners in a diversity of sarcomas and leukemias^9^. These TF fusion oncoproteins are often the sole oncogenic driver alteration in these cancers and due to the difficulty in pharmacologic targeting of TFs, precision medicine approaches have been lacking. The most studied cancer in this class is Ewing sarcoma (ES), a pediatric bone tumor driven by the EWSR1-FLI1 TF fusion oncoprotein. Patients with relapsed or metastatic ES continue to have dismal outcomes despite maximally intense combination cytotoxic chemotherapy regimens^10^. Paradoxically, decades of clinical experience and laboratory testing of ES cancer cell lines have shown ES to be among the most chemo- and radiosensitive cancers^11–14^, at least initially. It has long been hypothesized that ES tumors harbor an intrinsic DNA repair defect that explains their underlying sensitivity to DNA damaging therapies. The prevailing model is that ES belongs to a family of “BRCA-like” tumors that are functionally deficient in BRCA1 (due to sequestration of BRCA1 protein by RNA-DNA hybrid structures known as R-loops) and therefore defective in HR double-strand break (DSB) repair^15^. However, both xenograft studies^13^ and clinical trials in ES patients^16^ failed to demonstrate any benefit for PARP inhibitor monotherapy, in stark contrast to the impressive clinical responses seen across HR deficient BRCA mutant and BRCA-like cancers^17,18^. Thus, the precise nature of the DNA repair defect in ES remains uncertain.

Native FET family proteins contain an N-terminal intrinsically disordered region (IDR) required for interactions amongst FET family members and a C-terminal domain with positively charged RGG (arginine-glycine-glycine) repeats, which mediate recruitment to DSBs via high affinity interactions with negatively charged poly-ADP ribose (PAR) molecules^19,20^. All 3 FET family members are rapidly recruited to DSBs in a PARP-dependent manner^20,21^, where they undergo liquid-liquid phase separation that is thought to enable compartmentalization of DSB repair proteins^22–24^, though the specific role of FET proteins in DSB repair is not well defined. Interestingly, all oncogenic FET fusion proteins including EWSR1-FLI1 share a similar structure: the N-terminal IDR of the FET protein fused to the DNA binding domain of a transcription factor (e.g., FLI1), with loss of the C-terminal RGG repeats^25^.

In this study, we address the role of the oncogenic fusion protein EWSR1-FLI1 in regulating the DNA damage response in ES. Contrary to the current classification of ES as a BRCA-like tumor with defective HR^15^, we nominate suppression of ATM activation and signaling as a new DDR lesion in ES cells and identify the compensatory ATR signaling axis as a synthetic lethal therapeutic strategy for the class of FET rearranged cancers.
