## Supplemental Table 2 for "FET fusion oncoproteins disrupt physiologic DNA repair and create a targetable opportunity for ATR inhibitor therapy"

### Sheet: Sheet1
PDX Name	Disease	Molecular aleration	Age/Sex	Diagnostic/Relapse	Localized/Metastatic	Site of PDX generation
ES-1	Ewing sarcoma	EWSR1-FLI1	19 yo M	Diagnostic (pre-treatment)	Metastatic	Right pelvis
ES-2	Ewing sarcoma	EWSR1-FLI1	14 yo F	Relapse	Metastatic	Omentum
CCS-1	Clear cell sarcoma	EWSR1-ATF1	29 yo M	Diagnostic (pre-treatment)	Metastatic	Ileum
CCS-2	Clear cell sarcoma	EWSR1-ATF1	36 yo M	Relapse	Metastatic	Left tibia
DSRCT-1	Desmoplastic small round cell tumor	EWSR1-WT1	12 yo M	Diagnostic (post-treatment)	Metastatic	Pelvis
